# Gene expression QTL mapping in stimulated iPSC-derived macrophages provides insights into common complex diseases

**DOI:** 10.1101/2023.05.29.542425

**Authors:** Nikolaos I Panousis, Omar El Garwany, Andrew Knights, Jesse Cheruiyot Rop, Natsuhiko Kumasaka, Maria Imaz, Lorena Boquete Vilarino, Anthi Tsingene, Alice Barnett, Celine Gomez, Carl A. Anderson, Daniel J. Gaffney

**Author notes:** These authors jointly supervised this work.

## Abstract

Many disease-associated variants are thought to be regulatory but are not present in existing catalogues of expression quantitative trait loci (eQTL). We hypothesise that these variants may regulate expression in specific biological contexts, such as stimulated immune cells. Here, we used human iPSC-derived macrophages to map eQTLs across 24 cellular conditions. We found that 76% of eQTLs detected in at least one stimulated condition were also found in naive cells. The percentage of response eQTLs (reQTLs) varied widely across conditions (3.7% - 28.4%), with reQTLs specific to a single condition being rare (1.11%). Despite their relative rarity, reQTLs were overrepresented among disease-colocalizing eQTLs. We nominated an additional 21.7% of disease effector genes at GWAS loci via colocalization of reQTLs, with 38.6% of these not found in the Genotype–Tissue Expression (GTEx) catalogue. Our study highlights the diversity of genetic effects on expression and demonstrates how condition-specific regulatory variation can enhance our understanding of common disease risk alleles.
