## Supplementary_table_1 for "Gene expression QTL mapping in stimulated iPSC-derived macrophages provides insights into common complex diseases"

### Sheet: Sheet1
Condition	Stock concentration	Working Concentration	Pre-dilution	1st dilution	2nd dilution
Control (Ctrl)	D-PBS +Ca +Mg + 0.1% BSA	N/A media change at time 0		N/A	N/A
IL10 + LPS (LIL10)	100 µg/mL	10ng/mL	1.5 µL to 148.5 µL media sLPS only	1.5 µL, 15 µL (sLPS) to 133.5 µL media	10 µL to 990 µL media
IFNβ (IFNB)	100 µg/mL	10 ng/mL		1.5 µL to 148.5 µL media	10 µL to 990 µL media
IL4	200 µg/mL	20 ng/mL		1.5 µL to 148.5 µL media	10 µL to 990 µL media
P3C (Pam3CSK4)	500 µg/mL	50 ng/mL		1.5 µL to 148.5 µL media	10 µL to 990 µL media
IFNγ (IFNG)	200 µg/mL	20 ng/mL		1.5 µL to 148.5 µL media	10 µL to 990 µL media
sLPS	1 mg/mL (in endotoxin-free water)	10 ng/mL	1.5 µL to 148.5 µL media	1.5 µL to 148.5 µL media	100 µL to 900 µL media
Myelin basic protein (MBP)	1 mg/mL RPMI plus FCS	100 µg/mL		Not needed	100 µL to 900 µL media
R848 (Resiquimod)	1 mg/mL	100 ng/mL		1.5 µL to 148.5 µL media	10 µL to 990 µL media
poly(I:C) (PIC)	1 mg/mL	~1.3 ng/uL	See separate instructions	See separate instructions	See separate instructions
CD40 ligand and IFNγ + sLPS(CIL)	50 µg/mL, 200 µg/mL, 1 mg/mL	5 ng/mL, 20 ng/mL, 10 ng/mL	1.5 µL to 148.5 µL media sLPS only	1.5 µL, 1.5 µL, 15 µL (sLPS) to 132 µL media	10 µL to 990 µL media
Precursors at harvest (PrecD0)
Precursors 48 hours post harvest (PrecD2)
