## Supplementary_table_9 for "Gene expression QTL mapping in stimulated iPSC-derived macrophages provides insights into common complex diseases"

### Sheet: Supplementary_table_11_gwas_stu
Abbreviation	Reported.trait	Trait.type	Title	Journal	Publication.date	PubMed.ID	Study.accession	FTP.Path
AEZ	Atopic_dermatitis	Autoimmune or Inflamatory disease	Multi-ancestry genome-wide association study of 21,000 cases and 95,000 controls identifies new risk loci for atopic dermatitis.	Nat Genet	19/10/2015	26482879	GCST003184	ftp://ftp.ebi.ac.uk/pub/databases/gwas/summary_statistics/PaternosterL_26482879_GCST003184
AINC	Average total household income before tax	Neuro related diseases	UK BIOBANK	UK BIOBANK	01/08/2018			NEALE2_738
ALB	Urinary_albumin_excretion	Other	Genetic Association of Albuminuria with Cardiometabolic Disease and Blood Pressure.	Am J Hum Genet	06/09/2018	30220432	GCST006586	ftp://ftp.ebi.ac.uk/pub/databases/gwas/summary_statistics/HaasME_30220432_GCST006586
ALG	Allergic_disease_(asthma,_hay_fever_or_eczema)	Autoimmune or Inflamatory disease	Shared genetic origin of asthma, hay fever and eczema elucidates allergic disease biology.	Nat Genet	30/10/2017	29083406	GCST005038	ftp://ftp.ebi.ac.uk/pub/databases/gwas/summary_statistics/FerreiraMA_29083406_GCST005038
ALGAST	Allergic_disease_(asthma,_hay_fever_or_eczema)	Autoimmune or Inflamatory disease	A genome-wide cross-trait analysis from UK Biobank highlights the shared genetic architecture of asthma and allergic diseases.	Nat Genet	21/05/2018	29785011	GCST007563	ftp://ftp.ebi.ac.uk/pub/databases/gwas/summary_statistics/ZhuZ_29785011_GCST007563
ANXF	Worrier / anxious feelings	Neuro related diseases	UK BIOBANK	UK BIOBANK	01/08/2018			NEALE2_1980
AS	Ankylosing_spondylitis	Autoimmune or Inflamatory disease	Identification of multiple risk variants for ankylosing spondylitis through high-density genotyping of immune-related loci.	Nat Genet	01/07/2013	23749187	GCST005529	ftp://ftp.ebi.ac.uk/pub/databases/gwas/summary_statistics/CortesA_23749187_GCST005529
ASQ	A levels/AS levels or equivalent | Qualifications	Neuro related diseases	UK BIOBANK	UK BIOBANK	01/08/2018			NEALE2_6138_2
AST	Asthma	Autoimmune or Inflamatory disease	Genome-wide analysis highlights contribution of immune system pathways to the genetic architecture of asthma.	Nat Commun	15/04/2020	32296059	GCST010043	ftp://ftp.ebi.ac.uk/pub/databases/gwas/summary_statistics/HanY_32296059_GCST010043
AZ	Alzheimer's_disease_or_family_history_of_Alzheimer's_disease	Neuro related diseases	Genome-wide meta-analysis identifies new loci and functional pathways influencing Alzheimer's disease risk.	Nat Genet	07/01/2019	30617256	GCST007320	ftp://ftp.ebi.ac.uk/pub/databases/gwas/summary_statistics/JansenIE_30617256_GCST007320
BALD	Male-pattern_baldness	Other	Dissection of genetic variation and evidence for pleiotropy in male pattern baldness.	Nat Commun	20/12/2018	30573740	GCST007020	ftp://ftp.ebi.ac.uk/pub/databases/gwas/summary_statistics/YapCX_30573740_GCST007020
BH	Height	Other	Genetic analyses of diverse populations improves discovery for complex traits.	Nature	19/06/2019	31217584	GCST008053	ftp://ftp.ebi.ac.uk/pub/databases/gwas/summary_statistics/WojcikGL_31217584_GCST008053
BIRW	Birth weight	Other	UK BIOBANK	UK BIOBANK	01/08/2018			NEALE2_20022_raw
BMI	Body_mass_index	Other	Genetic studies of body mass index yield new insights for obesity biology.	Nature	12/02/2015	25673413	GCST002783	ftp://ftp.ebi.ac.uk/pub/databases/gwas/summary_statistics/LockeAE_25673413_GCST002783
BRCA	Breast_cancer	Cancer	Association analysis identifies 65 new breast cancer risk loci.	Nature	23/10/2017	29059683	GCST004988	ftp://ftp.ebi.ac.uk/pub/databases/gwas/summary_statistics/MichailidouK_29059683_GCST004988
BSC	White_blood_cell_count_(basophil)	Blood related diseases and traits	The Allelic Landscape of Human Blood Cell Trait Variation and Links to Common Complex Disease.	Cell	17/11/2016	27863252	GCST004618	ftp://ftp.ebi.ac.uk/pub/databases/gwas/summary_statistics/AstleWJ_27863252_GCST004618
CAD	Coronary_artery_disease	Heart related diseases and traits	Identification of 64 Novel Genetic Loci Provides an Expanded View on the Genetic Architecture of Coronary Artery Disease.	Circ Res	06/12/2017	29212778	GCST005194	ftp://ftp.ebi.ac.uk/pub/databases/gwas/summary_statistics/vanderHarstP_29212778_GCST005194
CAST	Asthma_(childhood_onset)	Autoimmune or Inflamatory disease	Genetic Architectures of Childhood- and Adult-Onset Asthma Are Partly Distinct.	Am J Hum Genet	28/03/2019	30929738	GCST007800	ftp://ftp.ebi.ac.uk/pub/databases/gwas/summary_statistics/FerreiraMAR_30929738_GCST007800
CATH	Coronary atherosclerosis	Heart related diseases and traits	UK BIOBANK	UK BIOBANK	24/10/2018			SAIGE_411_4
CD	Crohn's_disease	Autoimmune or Inflamatory disease	Genome-wide association study implicates immune activation of multiple integrin genes in inflammatory bowel disease.	Nat Genet	09/01/2017	28067908	GCST004132	ftp://ftp.ebi.ac.uk/pub/databases/gwas/summary_statistics/deLangeKM_28067908_GCST004132
CELD	Celiac_disease	Autoimmune or Inflamatory disease	Dense genotyping identifies and localizes multiple common and rare variant association signals in celiac disease.	Nat Genet	06/11/2011	22057235	GCST005523	ftp://ftp.ebi.ac.uk/pub/databases/gwas/summary_statistics/TrynkaG_22057235_GCST005523
CHSIS	Cholelithiasis and cholecystitis	Other	UK BIOBANK	UK BIOBANK	24/10/2018			SAIGE_574
CKD	Chronic_kidney_disease	Other	A catalog of genetic loci associated with kidney function from analyses of a million individuals.	Nat Genet	31/05/2019	31152163	GCST008064	ftp://ftp.ebi.ac.uk/pub/databases/gwas/summary_statistics/WuttkeM_31152163_GCST008064
COGP	Cognitive performance	Neuro related diseases	UK BIOBANK	Nat Genet	23/07/2018	30038396		GCST006572
DBP	Diastolic_blood_pressure	Blood related diseases and traits	Genetic analysis of over 1 million people identifies 535 new loci associated with blood pressure traits.	Nat Genet	17/09/2018	30224653	GCST006630	ftp://ftp.ebi.ac.uk/pub/databases/gwas/summary_statistics/EvangelouE_30224653_GCST006630
DEPR	Depression (broad)	Neuro related diseases	Genome-wide association study of depression phenotypes in UK Biobank identifies variants in excitatory synaptic pathways.	Nat Commun	16/04/2018	29662059		GCST005902
DEPRA	Depressed affect	Neuro related diseases	Meta-analysis of genome-wide association studies for neuroticism in 449,484 individuals identifies novel genetic loci and pathways.	Nat Genet	25/06/2018	29942085		GCST006475
DIV	Diverticulosis and diverticulitis	Autoimmune or Inflamatory disease	UK BIOBANK	UK BIOBANK	24/10/2018			SAIGE_562
DLM	Disorders of lipoid metabolism	Heart related diseases and traits	UK BIOBANK	UK BIOBANK	24/10/2018			SAIGE_272
EDAT	Educational attainment	Neuro related diseases	Genome-wide association study of cognitive functions and educational attainment in UK Biobank (N=112‚Äö√Ñ√¢151).	Mol Psychiatry	05/04/2016	27046643		GCST003496
EDCA	Endometrial_cancer_(endometrioid_histology)	Cancer	Identification of nine new susceptibility loci for endometrial cancer.	Nat Commun	09/08/2018	30093612	GCST006465	ftp://ftp.ebi.ac.uk/pub/databases/gwas/summary_statistics/O'MaraTA_30093612_GCST006465
EOSC	Eosinophil_counts	Blood related diseases and traits	The Allelic Landscape of Human Blood Cell Trait Variation and Links to Common Complex Disease.	Cell	17/11/2016	27863252	GCST004606	ftp://ftp.ebi.ac.uk/pub/databases/gwas/summary_statistics/AstleWJ_27863252_GCST004606
EPIL	Generalized_epilepsy	Neuro related diseases	Genome-wide mega-analysis identifies 16 loci and highlights diverse biological mechanisms in the common epilepsies.	Nat Commun	10/12/2018	30531953	GCST007353	ftp://ftp.ebi.ac.uk/pub/databases/gwas/summary_statistics/InternationalLeagueAgainstEpilepsyConsortiumonComplexEpilepsies_30531953_GCST007353
ERYC	Red_blood_cell_count	Blood related diseases and traits	The Allelic Landscape of Human Blood Cell Trait Variation and Links to Common Complex Disease.	Cell	17/11/2016	27863252	GCST004601	ftp://ftp.ebi.ac.uk/pub/databases/gwas/summary_statistics/AstleWJ_27863252_GCST004601
FASC	Fasciitis	Autoimmune or Inflamatory disease	UK BIOBANK	UK BIOBANK	24/10/2018			SAIGE_728_7
GLAM	Glaucoma_(multi-trait_analysis)	Other	Multitrait analysis of glaucoma identifies new risk loci and enables polygenic prediction of disease susceptibility and progression.	Nat Genet	20/01/2020	31959993	GCST009722	ftp://ftp.ebi.ac.uk/pub/databases/gwas/summary_statistics/CraigJE_31959993_GCST009722
GRAC	Granulocyte_count	Blood related diseases and traits	The Allelic Landscape of Human Blood Cell Trait Variation and Links to Common Complex Disease.	Cell	17/11/2016	27863252	GCST004614	ftp://ftp.ebi.ac.uk/pub/databases/gwas/summary_statistics/AstleWJ_27863252_GCST004614
HDLC	High_density_lipoprotein_cholesterol_levels	Heart related diseases and traits	A large electronic-health-record-based genome-wide study of serum lipids.	Nat Genet	05/03/2018	29507422	GCST007140	ftp://ftp.ebi.ac.uk/pub/databases/gwas/summary_statistics/HoffmannTJ_29507422_GCST007140
HEMO	Hemoglobin_concentration	Heart related diseases and traits	The Allelic Landscape of Human Blood Cell Trait Variation and Links to Common Complex Disease.	Cell	17/11/2016	27863252	GCST004615	ftp://ftp.ebi.ac.uk/pub/databases/gwas/summary_statistics/AstleWJ_27863252_GCST004615
HYPL	Hyperlipidemia	Heart related diseases and traits	UK BIOBANK	UK BIOBANK	24/10/2018			SAIGE_272_1
IBD	Inflammatory_bowel_disease	Autoimmune or Inflamatory disease	Genome-wide association study implicates immune activation of multiple integrin genes in inflammatory bowel disease.	Nat Genet	09/01/2017	28067908	GCST004131	ftp://ftp.ebi.ac.uk/pub/databases/gwas/summary_statistics/deLangeKM_28067908_GCST004131
INS	Insomnia_symptoms_(never/rarely_vs._sometimes/usually)	Other	Biological and clinical insights from genetics of insomnia symptoms.	Nat Genet	25/02/2019	30804566	GCST007387	ftp://ftp.ebi.ac.uk/pub/databases/gwas/summary_statistics/LaneJM_30804566_GCST007387
INTEL	Intelligence	Neuro related diseases	Genome-wide association meta-analysis in 269,867 individuals identifies new genetic and functional links to intelligence.	Nat Genet	25/06/2018	29942086	GCST006250	ftp://ftp.ebi.ac.uk/pub/databases/gwas/summary_statistics/SavageJE_29942086_GCST006250
IS	Ischemic_stroke	Heart related diseases and traits	Multiancestry genome-wide association study of 520,000 subjects identifies 32 loci associated with stroke and stroke subtypes.	Nat Genet	12/03/2018	29531354	GCST005843	ftp://ftp.ebi.ac.uk/pub/databases/gwas/summary_statistics/MalikR_29531354_GCST005843
LBM	Fat-free_mass	Other	Genomics of body fat percentage may contribute to sex bias in anorexia nervosa.	Am J Med Genet B Neuropsychiatr Genet	28/12/2018	30593698	GCST007063	ftp://ftp.ebi.ac.uk/pub/databases/gwas/summary_statistics/HubelC_30593698_GCST007063
LDLC	Low_density_lipoprotein_cholesterol_levels	Heart related diseases and traits	A large electronic-health-record-based genome-wide study of serum lipids.	Nat Genet	05/03/2018	29507422	GCST007141	ftp://ftp.ebi.ac.uk/pub/databases/gwas/summary_statistics/HoffmannTJ_29507422_GCST007141
LEYC	White_blood_cell_count	Blood related diseases and traits	The Allelic Landscape of Human Blood Cell Trait Variation and Links to Common Complex Disease.	Cell	17/11/2016	27863252	GCST004610	ftp://ftp.ebi.ac.uk/pub/databases/gwas/summary_statistics/AstleWJ_27863252_GCST004610
LYMC	Lymphocyte_counts	Blood related diseases and traits	The Allelic Landscape of Human Blood Cell Trait Variation and Links to Common Complex Disease.	Cell	17/11/2016	27863252	GCST004627	ftp://ftp.ebi.ac.uk/pub/databases/gwas/summary_statistics/AstleWJ_27863252_GCST004627
MCH	Mean_corpuscular_hemoglobin	Blood related diseases and traits	The Allelic Landscape of Human Blood Cell Trait Variation and Links to Common Complex Disease.	Cell	17/11/2016	27863252	GCST004630	ftp://ftp.ebi.ac.uk/pub/databases/gwas/summary_statistics/AstleWJ_27863252_GCST004630
MEP	Morning/evening person (chronotype)	Other	UK BIOBANK	UK BIOBANK	01/08/2018			NEALE2_1180
MICALB	Microalbuminuria	Other	Genome-wide association meta-analyses and fine-mapping elucidate pathways influencing albuminuria.	Nat Commun	11/09/2019	31511532	GCST008791	ftp://ftp.ebi.ac.uk/pub/databases/gwas/summary_statistics/TeumerA_31511532_GCST008791
MONC	Monocyte_count	Blood related diseases and traits	The Allelic Landscape of Human Blood Cell Trait Variation and Links to Common Complex Disease.	Cell	17/11/2016	27863252	GCST004625	ftp://ftp.ebi.ac.uk/pub/databases/gwas/summary_statistics/AstleWJ_27863252_GCST004625
MS	Multiple_sclerosis	Autoimmune or Inflamatory disease	Analysis of immune-related loci identifies 48 new susceptibility variants for multiple sclerosis.	Nat Genet	01/11/2013	24076602	GCST005531	ftp://ftp.ebi.ac.uk/pub/databases/gwas/summary_statistics/BeechamAH_24076602_GCST005531
NERF	Nervous feelings	Neuro related diseases	UK BIOBANK	UK BIOBANK	01/08/2018			NEALE2_1970
NERV	Suffer from 'nerves'	Neuro related diseases	UK BIOBANK	UK BIOBANK	01/08/2018			NEALE2_2010
NETC	Neutrophil_count	Blood related diseases and traits	The Allelic Landscape of Human Blood Cell Trait Variation and Links to Common Complex Disease.	Cell	17/11/2016	27863252	GCST004629	ftp://ftp.ebi.ac.uk/pub/databases/gwas/summary_statistics/AstleWJ_27863252_GCST004629
NEUR	Neuroticism	Neuro related diseases	Association analysis in over 329,000 individuals identifies 116 independent variants influencing neuroticism.	Nat Genet	18/12/2017	29255261	GCST005232	ftp://ftp.ebi.ac.uk/pub/databases/gwas/summary_statistics/LucianoM_29255261_GCST005232
OSTA	Osteoarthritis	Autoimmune or Inflamatory disease	Identification of new therapeutic targets for osteoarthritis through genome-wide analyses of UK Biobank data.	Nat Genet	21/01/2019	30664745	GCST007093	ftp://ftp.ebi.ac.uk/pub/databases/gwas/summary_statistics/TachmazidouI_30664745_GCST007093
OSTEA	Osteoarthrosis	Autoimmune or Inflamatory disease	UK BIOBANK	UK BIOBANK	24/10/2018			SAIGE_740
PALF	Contracture of palmar fascia [Dupuytren's disease]	Autoimmune or Inflamatory disease	UK BIOBANK	UK BIOBANK	24/10/2018			SAIGE_728_71
PBC	Primary_biliary_cirrhosis	Autoimmune or Inflamatory disease	Dense fine-mapping study identifies new susceptibility loci for primary biliary cirrhosis.	Nat Genet	01/10/2012	22961000	GCST005581	ftp://ftp.ebi.ac.uk/pub/databases/gwas/summary_statistics/LiuJZ_22961000_GCST005581
PLTC	Platelet_count	Blood related diseases and traits	The Allelic Landscape of Human Blood Cell Trait Variation and Links to Common Complex Disease.	Cell	17/11/2016	27863252	GCST004603	ftp://ftp.ebi.ac.uk/pub/databases/gwas/summary_statistics/AstleWJ_27863252_GCST004603
PRCA	Prostate_cancer	Cancer	Association analyses of more than 140,000 men identify 63 new prostate cancer susceptibility loci.	Nat Genet	11/06/2018	29892016	GCST006085	ftp://ftp.ebi.ac.uk/pub/databases/gwas/summary_statistics/SchumacherFR_29892016_GCST006085
PSR	Psoriasis	Autoimmune or Inflamatory disease	Identification of 15 new psoriasis susceptibility loci highlights the role of innate immunity.	Nat Genet	01/12/2012	23143594	GCST005527	ftp://ftp.ebi.ac.uk/pub/databases/gwas/summary_statistics/TsoiLC_23143594_GCST005527
RA	Rheumatoid_arthritis	Autoimmune or Inflamatory disease	Genetics of rheumatoid arthritis contributes to biology and drug discovery.	Nature	25/12/2013	24390342	GCST002318	ftp://ftp.ebi.ac.uk/pub/databases/gwas/summary_statistics/OkadaY_24390342_GCST002318
RISK	Risk taking	Neuro related diseases	UK BIOBANK	UK BIOBANK	01/08/2018			NEALE2_2040
SBP	Systolic_blood_pressure	Blood related diseases and traits	Genetic analysis of over 1 million people identifies 535 new loci associated with blood pressure traits.	Nat Genet	17/09/2018	30224653	GCST006624	ftp://ftp.ebi.ac.uk/pub/databases/gwas/summary_statistics/EvangelouE_30224653_GCST006624
SC	Primary_sclerosing_cholangitis	Autoimmune or Inflamatory disease	Genome-wide association study of primary sclerosing cholangitis identifies new risk loci and quantifies the genetic relationship with inflammatory bowel disease.	Nat Genet	19/12/2016	27992413	GCST004030	ftp://ftp.ebi.ac.uk/pub/databases/gwas/summary_statistics/JiSG_27992413_GCST004030
SLE	Systemic_lupus_erythematosus	Autoimmune or Inflamatory disease	Transancestral mapping and genetic load in systemic lupus erythematosus.	Nat Commun	17/07/2017	28714469	GCST007400	ftp://ftp.ebi.ac.uk/pub/databases/gwas/summary_statistics/LangefeldCD_28714469_GCST007400
SSC	Systemic_sclerosis	Autoimmune or Inflamatory disease	GWAS for systemic sclerosis identifies multiple risk loci and highlights fibrotic and vasculopathy pathways.	Nat Commun	31/10/2019	31672989	GCST009131	ftp://ftp.ebi.ac.uk/pub/databases/gwas/summary_statistics/Lopez-IsacE_31672989_GCST009131
STR	Stroke	Heart related diseases and traits	Multiancestry genome-wide association study of 520,000 subjects identifies 32 loci associated with stroke and stroke subtypes.	Nat Genet	12/03/2018	29531354	GCST005838	ftp://ftp.ebi.ac.uk/pub/databases/gwas/summary_statistics/MalikR_29531354_GCST005838
T1D	Type_1_diabetes	Other	Fine mapping of type 1 diabetes susceptibility loci and evidence for colocalization of causal variants with lymphoid gene enhancers.	Nat Genet	01/04/2015	25751624	GCST005536	ftp://ftp.ebi.ac.uk/pub/databases/gwas/summary_statistics/Onengut-GumuscuS_25751624_GCST005536
T2D	Type_2_diabetes	Other	Identification of 28 new susceptibility loci for type 2 diabetes in the Japanese population.	Nat Genet	04/02/2019	30718926	GCST007847	ftp://ftp.ebi.ac.uk/pub/databases/gwas/summary_statistics/SuzukiK_30718926_GCST007847
TCM	Total_cholesterol_levels	Heart related diseases and traits	A large electronic-health-record-based genome-wide study of serum lipids.	Nat Genet	05/03/2018	29507422	GCST007143	ftp://ftp.ebi.ac.uk/pub/databases/gwas/summary_statistics/HoffmannTJ_29507422_GCST007143
TENS	Tense / 'highly strung'	Neuro related diseases	UK BIOBANK	UK BIOBANK	01/08/2018			NEALE2_1990
TRG	Triglycerides	Heart related diseases and traits	A large electronic-health-record-based genome-wide study of serum lipids.	Nat Genet	05/03/2018	29507422	GCST007142	ftp://ftp.ebi.ac.uk/pub/databases/gwas/summary_statistics/HoffmannTJ_29507422_GCST007142
UC	Ulcerative_colitis	Autoimmune or Inflamatory disease	Genome-wide association study implicates immune activation of multiple integrin genes in inflammatory bowel disease.	Nat Genet	09/01/2017	28067908	GCST004133	ftp://ftp.ebi.ac.uk/pub/databases/gwas/summary_statistics/deLangeKM_28067908_GCST004133
UDQ	College or University degree Qualifications	Other	UK BIOBANK	UK BIOBANK	01/08/2018			NEALE2_6138_1
VARV	Varicose_veins	Other	Varicose veins of lower extremities: Insights from the first large-scale genetic study.	PLoS Genet	18/04/2019	30998689	GCST008057	ftp://ftp.ebi.ac.uk/pub/databases/gwas/summary_statistics/ShadrinaAS_30998689_GCST008057
VATM	Predicted_visceral_adipose_tissue	Other	Contribution of genetics to visceral adiposity and its relation to cardiovascular and metabolic disease.	Nat Med	09/09/2019	31501611	GCST008744	ftp://ftp.ebi.ac.uk/pub/databases/gwas/summary_statistics/KarlssonT_31501611_GCST008744
VIT	Vitiligo	Other	Genome-wide association studies of autoimmune vitiligo identify 23 new risk loci and highlight key pathways and regulatory variants.	Nat Genet	01/11/2016	27723757	GCST004785	ftp://ftp.ebi.ac.uk/pub/databases/gwas/summary_statistics/JinY_27723757_GCST004785
WHR	Waist-hip_ratio	Other	Meta-analysis of genome-wide association studies for body fat distribution in 694,649 individuals of European ancestry.	Hum Mol Genet	14/09/2018	30239722	GCST008996	ftp://ftp.ebi.ac.uk/pub/databases/gwas/summary_statistics/PulitSL_30239722_GCST008996
WHTC	Myeloid_white_cell_count	Blood related diseases and traits	The Allelic Landscape of Human Blood Cell Trait Variation and Links to Common Complex Disease.	Cell	17/11/2016	27863252	GCST004626	ftp://ftp.ebi.ac.uk/pub/databases/gwas/summary_statistics/AstleWJ_27863252_GCST004626
